# Two cytochrome P450 epoxidases mediate juvenile hormone biosynthesis in *Drosophila melanogaster*

**DOI:** 10.1101/2025.10.24.684410

**Authors:** Daiki Fujinaga, Yuya Ohhara, Naoki Okamoto, Hannah Chu, Kerry E. Mauck, Naoki Yamanaka

## Abstract

Juvenile hormones (JHs) mediate various biological processes such as development and reproduction in insects. Although pleiotropic functions of JHs are well investigated in the fruit fly *Drosophila melanogaster*, their biosynthetic mechanisms are less well understood, partly because many JH biosynthetic enzymes still remain unidentified in this important model species. Here we report that two cytochrome P450 (CYP) epoxidases mediate JH biosynthesis in *D. melanogaster*. In addition to previously reported Cyp6g2, a second epoxidase, Cyp6a13, also functions in the corpus allatum, the major JH biosynthetic endocrine gland. Combined mutations of the genes encoding these enzymes cause developmental and reproductive defects, which can be rescued by JH application. JH biosynthetic functions of these genes were further confirmed by using a heterologous expression system and *ex vivo* tissue culture. Collectively, our results indicate that these two CYP epoxidases function cooperatively to mediate JH biosynthesis in *D. melanogaster*.

**Highlights:**

- *Drosophila* Cyp6g2 and Cyp6a13 are highly expressed in the corpus allatum.
- Combined knockout mutants of the CYP genes exhibit developmental and reproductive defects.
- Mutant phenotypes were rescued by feeding juvenile hormones.
- Both Cyp6g2 and Cyp6a13 catalyze epoxidation of juvenile hormone precursors.
