## Supplementary Tables for "Two cytochrome P450 epoxidases mediate juvenile hormone biosynthesis in *Drosophila melanogaster*"

### Sheet: Table S4
Table S4. RPKM of Cytochrome P450 genes in the larval ring gland.
Red: Highly expressed genes (RPKM > 20); Blue: Ecdysteroid biosynthetic enzymes expressed in the prothoracic gland
Clan	Gene Symbol	RPKM
CYP2 Clan	Cyp18a1	8.2907
	Cyp303a1	12.5944
	Cyp304a1	0.165874
	Cyp305a1	0.295891
	phm	131.434
	spo	0.320684
	spok	5889.15
CYP3 Clan	Cyp6a2	0.0810641
	Cyp6a8	0.0401519
	Cyp6a9	1.31938
	Cyp6a13	23.7974
	Cyp6a14	3.06984
	Cyp6a16	0.00527439
	Cyp6a17	21.7646
	Cyp6a18	0.0349054
	Cyp6a19	0.136561
	Cyp6a20	0.106068
	Cyp6a21	0.15128
	Cyp6a22	0.0807731
	Cyp6a23	0.639885
	Cyp6d2	1.24058
	Cyp6d4	7.51112
	Cyp6d5	0.536366
	Cyp6g1	7.0084
	Cyp6g2	523.3
	Cyp6t1	0.209344
	Cyp6t3	1.19506
	Cyp6u1	17.6264
	Cyp6v1	35.5289
	Cyp6w1	0.0443725
	Cyp9b1	0.0627887
	Cyp9b2	0.483262
	Cyp9c1	21.8267
	Cyp9f2	8.98021
	Cyp9f3	6.44117
	Cyp9h1	0.301794
	Cyp28a5	0.610449
	Cyp28c1	0.12603
	Cyp28d1	2.58961
	Cyp28d2	0.907881
	Cyp308a1	0.0076836
	Cyp309a1	0.803408
	Cyp309a2	0.00715361
	Cyp310a1	53.3855
	Cyp317a1	11.0414
CYP4 Clan	Cyp4aa1	1.02954
	Cyp4ac1	2.20802
	Cyp4ac2	0.106083
	Cyp4ac3	0.126911
	Cyp4ad1	0.130517
	Cyp4ae1	2.62919
	Cyp4c3	0.108721
	Cyp4d1	1.20981
	Cyp4d2	5.39006
	Cyp4d8	0.00800389
	Cyp4d14	2.2668
	Cyp4d20	0.144871
	Cyp4d21	0.00362198
	Cyp4e1	0.151566
	Cyp4e2	12.3109
	Cyp4e3	0.00662251
	Cyp4g1	1085.4
	Cyp4g15	6.94414
	Cyp4p1	0.366659
	Cyp4p2	0.034914
	Cyp4p3	0.0639641
	Cyp4s3	0.57504
	Cyp311a1	0.00836126
	Cyp312a1	3.27004
	Cyp313a1	0.0154928
	Cyp313a2	0.0565867
	Cyp313a3	0.105312
	Cyp313a4	0.0224766
	Cyp313a5	0.00845052
	Cyp313b1	0.611225
	Cyp316a1	0
	Cyp318a1	0.0247013
MITO Clan	Cyp12a4	0.339422
	Cyp12a5	0.271675
	Cyp12b2	0.470447
	Cyp12c1	2.21802
	Cyp12d1-d	0.0296006
	Cyp12d1-p	0.0273422
	Cyp12e1	56.4783
	Cyp49a1	0.116707
	Cyp301a1	3.62739
	dib	276.854
	sad	6644.78
	shd	0.126632

### Sheet: Table S7
Table S7. CYP3 Clan enzymes in the phylogenetic tree.
Enzymes listed below are arranged clockwise in Fig. S6.
Protein name in D. melanogaster	Species	GenBank accession number
	Musca domestica	XP_011292866
	Musca domestica	XP_019892582
	Musca domestica	NP_001295940
Cy6a9	Drosophila melanogaster	NP_523748
Cy6a21	Drosophila melanogaster	NP_611003
	Musca domestica	XP_005190529
	Musca domestica	XP_005184391
	Musca domestica	XP_019892584
	Musca domestica	NP_001295894
	Musca domestica	NP_001292049
Cy6a8	Drosophila melanogaster	NP_523749
Cy6a18	Drosophila melanogaster	NP_001287562
Cy6a2	Drosophila melanogaster	NP_523628
	Musca domestica	XP_005190883
MdCyp6a1	Musca domestica	XP_005190525
	Musca domestica	NP_001295961
	Musca domestica	NP_001274159
	Musca domestica	XP_005185265
Cy6a22	Drosophila melanogaster	NP_001286431
	Musca domestica	NP_001352506
Cy6a17	Drosophila melanogaster	NP_001286433
Cy6a23	Drosophila melanogaster	NP_611000
Cy6a19	Drosophila melanogaster	NP_001286434
Cy6a20	Drosophila melanogaster	NP_611002
	Musca domestica	NP_001352494
Cy6a13	Drosophila melanogaster	NP_610390
	Musca domestica	XP_005184401
Cy6a14	Drosophila melanogaster	NP_001286199
	Musca domestica	XP_011292861
	Musca domestica	XP_005184405
	Musca domestica	XP_011292862
	Musca domestica	XP_005184395
Cy6a16	Drosophila melanogaster	NP_001285631
	Musca domestica	XP_005175622
	Musca domestica	XP_019892586
	Musca domestica	XP_011292674
	Musca domestica	XP_005189586
	Musca domestica	XP_005189587
	Musca domestica	XP_005184407
	Musca domestica	XP_005184406
	Musca domestica	XP_005175909
	Musca domestica	XP_019893596
	Musca domestica	XP_019894814
	Musca domestica	XP_011296655
	Aedes aegypti	XP_011492959
	Aedes aegypti	XP_001653683
	Aedes aegypti	XP_001653686
	Aedes aegypti	XP_001653682
	Aedes aegypti	XP_001653687
	Aedes aegypti	XP_021703140
	Aedes aegypti	XP_011493176
	Aedes aegypti	XP_001653675
	Aedes aegypti	XP_001653677
	Aedes aegypti	XP_001653678
	Aedes aegypti	XP_021702544
	Aedes aegypti	XP_001653676
	Aedes aegypti	XP_021702543
	Aedes aegypti	XP_001653673
	Aedes aegypti	XP_001653674
	Aedes aegypti	XP_001653671
	Aedes aegypti	XP_001653672
	Aedes aegypti	XP_021703143
	Aedes aegypti	XP_001649932
	Aedes aegypti	XP_001649935
	Aedes aegypti	XP_021693513
	Aedes aegypti	XP_021693512
	Tribolium castaneum	XP_969875
	Tribolium castaneum	XP_969982
	Tribolium castaneum	XP_015840464
	Tribolium castaneum	XP_974742
	Tribolium castaneum	NP_001164233
	Tribolium castaneum	XP_968751
	Tribolium castaneum	XP_968894
	Tribolium castaneum	XP_968966
	Tribolium castaneum	XP_967901
	Tribolium castaneum	NP_001280531
	Tribolium castaneum	NP_001164249
	Tribolium castaneum	NP_001177722
	Tribolium castaneum	NP_001280532
	Tribolium castaneum	XP_008192267
	Tribolium castaneum	XP_008192266
	Tribolium castaneum	XP_975569
	Tribolium castaneum	XP_008192269
	Tribolium castaneum	XP_975562
	Tribolium castaneum	XP_015834510
	Tribolium castaneum	NP_001137200
	Tribolium castaneum	XP_969048
	Tribolium castaneum	XP_008194722
	Tribolium castaneum	NP_001164281
	Tribolium castaneum	XP_969948
	Tribolium castaneum	XP_008200096
	Tribolium castaneum	XP_970215
	Tribolium castaneum	XP_969633
	Tribolium castaneum	XP_015836266
	Tribolium castaneum	XP_970556
	Tribolium castaneum	XP_970481
	Tribolium castaneum	NP_001123875
	Tribolium castaneum	XP_966437
	Tribolium castaneum	XP_008200093
	Tribolium castaneum	XP_008200098
	Aedes aegypti	XP_001659661
	Aedes aegypti	XP_001656107
	Aedes aegypti	XP_001653903
	Aedes aegypti	XP_001653509
	Aedes aegypti	XP_001649311
	Aedes aegypti	XP_001649312
	Apis mellifera	XP_016772837
	Zootermonsis nevadensis	XP_021919178
	Zootermonsis nevadensis	XP_021923331
	Zootermonsis nevadensis	XP_021923332
	Zootermonsis nevadensis	XP_021934431
	Zootermonsis nevadensis	XP_021934435
	Zootermonsis nevadensis	XP_021934426
	Zootermonsis nevadensis	XP_021934430
	Zootermonsis nevadensis	XP_021931304
	Zootermonsis nevadensis	XP_021935461
	Zootermonsis nevadensis	XP_021924073
	Apis mellifera	XP_026296210
	Apis mellifera	XP_623362
	Apis mellifera	XP_395671
	Apis mellifera	XP_026300535
	Apis mellifera	XP_026300534
	Apis mellifera	NP_001352129
	Apis mellifera	NP_001352128
	Apis mellifera	XP_026300532
	Apis mellifera	XP_006565062
	Apis mellifera	XP_016771320
	Apis mellifera	XP_026300531
	Apis mellifera	XP_026300530
	Apis mellifera	XP_623595
	Apis mellifera	NP_001352068
	Apis mellifera	XP_006565076
	Apis mellifera	XP_026300602
	Acyrthosiphon pisum	XP_003243002
	Acyrthosiphon pisum	XP_016660356
	Zootermonsis nevadensis	XP_021918625
	Bombyx mori	NP_001266295
	Bombyx mori	NP_001296520
	Acyrthosiphon pisum	XP_001944599
	Acyrthosiphon pisum	XP_001948443
	Acyrthosiphon pisum	XP_029344135
	Acyrthosiphon pisum	XP_008183473
	Acyrthosiphon pisum	XP_001943570
	Acyrthosiphon pisum	XP_001948581
	Acyrthosiphon pisum	NP_001353126
	Acyrthosiphon pisum	XP_001946384
	Acyrthosiphon pisum	XP_001951466
	Acyrthosiphon pisum	NP_001156683
	Acyrthosiphon pisum	XP_001945100
	Acyrthosiphon pisum	XP_001952450
	Acyrthosiphon pisum	XP_001947920
	Acyrthosiphon pisum	XP_001943981
	Acyrthosiphon pisum	XP_001948421
	Acyrthosiphon pisum	XP_016656332
	Acyrthosiphon pisum	XP_016664501
	Acyrthosiphon pisum	XP_016659432
	Acyrthosiphon pisum	XP_001946428
	Bombyx mori	XP_012546250
	Aedes aegypti	XP_021703682
	Aedes aegypti	XP_001653043
	Aedes aegypti	XP_001653042
	Aedes aegypti	XP_001653040
	Aedes aegypti	XP_021702449
	Aedes aegypti	XP_021702106
	Tribolium castaneum	XP_015838490
	Tribolium castaneum	XP_008197432
	Tribolium castaneum	XP_015838493
	Tribolium castaneum	NP_001034541
	Tribolium castaneum	XP_015838491
	Tribolium castaneum	XP_015838531
	Tribolium castaneum	XP_015838530
	Tribolium castaneum	XP_008197409
	Tribolium castaneum	XP_008200085
	Tribolium castaneum	XP_973619
	Tribolium castaneum	XP_972546
	Tribolium castaneum	XP_015838026
	Tribolium castaneum	XP_015838024
	Tribolium castaneum	NP_001127706
	Tribolium castaneum	NP_001123895
	Tribolium castaneum	NP_001164248
	Tribolium castaneum	XP_015838170
	Tribolium castaneum	XP_975385
	Zootermonsis nevadensis	XP_021918281
	Zootermonsis nevadensis	XP_021918295
	Zootermonsis nevadensis	XP_021918286
	Zootermonsis nevadensis	XP_021918300
	Apis mellifera	XP_006562368
	Apis mellifera	XP_006562365
	Apis mellifera	XP_006562364
	Apis mellifera	XP_006562363
	Apis mellifera	XP_392000
	Bombyx mori	NP_001103394
	Bombyx mori	NP_001077079
	Bombyx mori	NP_001095934
	Bombyx mori	XP_021202508
	Bombyx mori	NP_001108456
	Aedes aegypti	XP_001657206
	Aedes aegypti	XP_001657205
Cyp9f2	Drosophila melanogaster	NP_650189
Cyp9f3	Drosophila melanogaster	NP_001350862
	Musca domestica	XP_005180107
	Musca domestica	XP_005180109
	Musca domestica	XP_005180110
	Musca domestica	XP_005180120
Cyp9b1	Drosophila melanogaster	NP_523645
Cyp9b2	Drosophila melanogaster	NP_523646
Cyp9c1	Drosophila melanogaster	NP_523850
Cyp9h1	Drosophila melanogaster	NP_610820
	Aedes aegypti	XP_001649108
	Aedes aegypti	XP_001649107
	Aedes aegypti	XP_001649106
	Aedes aegypti	XP_001652216
	Aedes aegypti	XP_001652217
	Aedes aegypti	XP_001652222
	Aedes aegypti	XP_001652218
	Aedes aegypti	NP_001394622
	Aedes aegypti	XP_021705958
	Aedes aegypti	XP_001649101
	Aedes aegypti	XP_021700262
	Aedes aegypti	XP_001649095
	Aedes aegypti	XP_001649098
	Aedes aegypti	XP_001649100
	Aedes aegypti	XP_001661969
	Aedes aegypti	XP_001661968
	Aedes aegypti	XP_001649093
	Aedes aegypti	XP_001649094
	Aedes aegypti	NP_001394579
	Aedes aegypti	XP_021705963
	Aedes aegypti	XP_001649097
	Zootermonsis nevadensis	XP_021935553
Cyp308a1	Drosophila melanogaster	NP_573320
	Musca domestica	XP_005183433
	Aedes aegypti	XP_001658387
	Aedes aegypti	XP_001650160
	Apis mellifera	XP_001119981
	Tribolium castaneum	XP_008199126
	Tribolium castaneum	XP_008199118
	Tribolium castaneum	XP_001809620
	Tribolium castaneum	XP_015835450
	Aedes aegypti	XP_001652486
	Aedes aegypti	XP_001652487
	Aedes aegypti	XP_001664290
	Aedes aegypti	XP_021705929
	Aedes aegypti	XP_021710177
Cyp309a1	Drosophila melanogaster	NP_001259943
Cyp309a2	Drosophila melanogaster	NP_608689
	Musca domestica	P_011294256
	Musca domestica	XP_011296124
Cyp28c1	Drosophila melanogaster	NP_001259464
	Musca domestica	XP_011291227
	Musca domestica	NP_001273809
	Musca domestica	XP_005180455
Cyp28d1	Drosophila melanogaster	NP_608912
Cyp28d2	Drosophila melanogaster	NP_608911
Cyp28a5	Drosophila melanogaster	NP_609694
	Musca domestica	XP_011292829
	Musca domestica	XP_005184312
	Musca domestica	XP_019892559
	Musca domestica	NP_001273810
	Musca domestica	XP_019892529
	Musca domestica	XP_005183202
	Musca domestica	XP_005184185
	Musca domestica	XP_005185689
Cyp6d2	Drosophila melanogaster	NP_611698
Cyp6d4	Drosophila melanogaster	NP_651082
Cyp6d5	Drosophila melanogaster	NP_650327
	Musca domestica	NP_001273842
Cyp310a1	Drosophila melanogaster	NP_609891
	Musca domestica	XP_005184182
	Aedes aegypti	XP_001653690
	Aedes aegypti	XP_001653688
	Aedes aegypti	XP_001653689
	Aedes aegypti	XP_021703132
Cyp6u1	Drosophila melanogaster	NP_001286150
	Musca domestica	XP_005182217
Cyp317a1	Drosophila melanogaster	NP_001286435
	Musca domestica	XP_005184396
	Tribolium castaneum	NP_001164359
	Acyrthosiphon pisum	XP_008180507
	Bombyx mori	XP_037874500
	Bombyx mori	NP_001104826
	Bombyx mori	NP_001106226
	Bombyx mori	NP_001266314
	Bombyx mori	NP_001104827
	Bombyx mori	XP_037869378
	Bombyx mori	NP_001266427
	Bombyx mori	NP_001104007
	Bombyx mori	XP_012545238
	Bombyx mori	XP_037872200
	Bombyx mori	XP_012552394
	Bombyx mori	NP_001104006
	Bombyx mori	XP_012552063
	Bombyx mori	NP_001103393
	Bombyx mori	NP_001104005
	Bombyx mori	NP_001104004
	Bombyx mori	XP_037874442
	Bombyx mori	NP_001108340
	Tribolium castaneum	XP_008194912
	Tribolium castaneum	XP_015835338
	Tribolium castaneum	XP_970561
	Tribolium castaneum	XP_966774
	Tribolium castaneum	XP_015833657
	Zootermonsis nevadensis	XP_021930216
	Zootermonsis nevadensis	XP_021930204
	Zootermonsis nevadensis	XP_021930152
	Zootermonsis nevadensis	XP_021925282
	Zootermonsis nevadensis	XP_021926506
	Zootermonsis nevadensis	XP_021930276
	Zootermonsis nevadensis	XP_021916938
	Zootermonsis nevadensis	XP_021930153
	Apis mellifera	XP_006564499
	Apis mellifera	NP_001191991
Cyp6g2	Drosophila melanogaster	NP_610744
	Musca domestica	XP_005187941
	Aedes aegypti	XP_021704701
Cyp6t3	Drosophila melanogaster	NP_610745
	Musca domestica	XP_005188729
Cyp6t1	Drosophila melanogaster	NP_608457
Cyp6w1	Drosophila melanogaster	NP_001286145
Cyp6g1	Drosophila melanogaster	NP_001286335
	Musca domestica	NP_001273811
Cyp6v1	Drosophila melanogaster	NP_001285499
	Musca domestica	XP_005176403
	Musca domestica	XP_005186758
	Musca domestica	XP_005190506
	Musca domestica	XP_011295350
	Musca domestica	XP_005190507
	Musca domestica	XP_005190501
	Musca domestica	XP_005190482
	Musca domestica	XP_005190509
